# Temporary parasitic ants modify nestmate discrimination patterns of host workers

**DOI:** 10.1101/2025.05.10.653236

**Authors:** Ryotaro Kobayashi, Yasukazu Okada, Toshiharu Akino, Naoto Idogawa

**Author notes:** Corresponding authors (R. Kobayashi), Laboratory of Animal Sociology, Department of Biology, Graduate School of Science, Osaka Metropolitan University, 3-3-138 Sugimoto, Sumiyoshi, Osaka 558-8585, Japan, (N. Idogawa), Group of Integrative Ecology and Evolution, Department of Biological Science, Nagoya University, Furoucho, Chikusa-ku, Nagoya 464-8602, Japan.

## Abstract

Social insects rely on nestmate discrimination systems to maintain highly organized societies. Some social parasites can evade these systems to exploit their hosts. In this study, we report that the temporarily socially parasitic ant *Lasius umbratus* may modify the nestmate discrimination patterns of its host, *L. japonicus*. Aggression assays revealed that unparasitized hosts exhibited high aggression toward non-nestmate conspecifics and parasites. In contrast, parasitized hosts showed significantly lower aggression toward non-nestmate conspecifics and parasites, while maintaining considerable aggression toward a non-parasitic congener as a positive control. This suggests that parasites modify the nestmate discrimination patterns of the hosts rather than merely suppressing aggression.

Furthermore, chemical analysis of cuticular hydrocarbons revealed that hosts from mixed-species colonies of hosts and parasites had profiles resembling those of unparasitized hosts, whereas parasites from mixed-species and parasite-only colonies showed distinct profiles. Notably, parasites from mixed-species colonies had hydrocarbon profiles resembling those of their hosts, indicating that *L. umbratus* employs chemical mimicry to alter host behaviour. Our findings shed light on the intricate strategies of social parasites and the behavioural and chemical mechanisms sustaining highly organized ant societies.
