## Supplementary material for "Temporary parasitic ants modify nestmate discrimination patterns of host workers": All aggressive behavioural data of focal hosts Lasius japonicus support our findings.

### Sheet: Sheet2
trail_ID	test_ID	aggression_score
31	T8	4
32	T8	4
33	T8	4
34	T8	4
35	T8	4
36	T8	4
37	T8	4
38	T8	4
39	T8	4
40	T8	4
41	T8	4
42	T8	4
43	T8	4
44	T8	4
45	T8	4
46	T8	4
47	T8	4
48	T8	4
49	T8	4
50	T8	4
51	T8	4
52	T8	3
77	T8	4
78	T8	4
79	T8	4
15	T1	3
16	T1	1
17	T1	1
18	T1	1
19	T1	1
20	T1	1
21	T1	1
22	T1	1
23	T1	1
24	T1	1
152	T1	1
153	T1	1
154	T1	1
155	T1	1
156	T1	1
157	T1	1
158	T1	1
159	T1	1
160	T1	1
161	T1	1
162	T1	1
163	T1	1
164	T1	1
165	T1	1
166	T1	1
25	T6	4
26	T6	3
27	T6	4
28	T6	4
29	T6	4
30	T6	4
81	T6	4
82	T6	4
83	T6	4
84	T6	4
85	T6	4
86	T6	4
87	T6	4
88	T6	4
89	T6	3
90	T6	1
91	T6	1
92	T6	4
93	T6	4
94	T6	1
95	T6	4
96	T6	4
97	T6	4
98	T6	4
99	T6	1
119	T7	1
120	T7	1
121	T7	1
122	T7	1
123	T7	3
124	T7	1
125	T7	1
126	T7	1
127	T7	1
128	T7	1
129	T7	1
130	T7	4
131	T7	3
132	T7	1
133	T7	1
134	T7	3
135	T7	1
136	T7	1
137	T7	1
180	T7	4
181	T7	1
182	T7	1
183	T7	1
184	T7	1
185	T7	4
138	T4	4
139	T4	4
140	T4	1
141	T4	4
142	T4	4
143	T4	4
144	T4	3
145	T4	3
146	T4	4
147	T4	0
148	T4	4
149	T4	4
150	T4	4
151	T4	3
167	T4	4
168	T4	4
169	T4	4
170	T4	4
171	T4	4
172	T4	4
173	T4	4
186	T4	4
187	T4	3
188	T4	1
189	T4	4
190	T9	4
191	T9	4
192	T9	4
193	T9	4
194	T9	4
195	T9	4
196	T9	4
197	T9	4
198	T9	4
199	T9	4
200	T9	4
201	T9	4
202	T9	4
203	T9	4
204	T9	4
205	T9	4
206	T9	4
207	T9	4
208	T9	4
209	T9	4
210	T9	4
211	T9	1
212	T9	4
213	T9	4
214	T9	4
215	T5	1
216	T5	1
217	T5	1
218	T5	1
219	T5	1
220	T5	1
221	T5	1
222	T5	1
223	T5	1
224	T5	1
225	T5	1
226	T5	1
227	T5	3
228	T5	1
229	T5	1
230	T5	1
231	T5	2
232	T5	1
233	T5	1
234	T5	4
235	T5	4
236	T5	4
237	T5	1
238	T5	4
239	T5	1
241	T10	4
242	T10	3
243	T10	4
244	T10	4
245	T10	1
246	T10	1
247	T10	4
248	T10	2
249	T10	1
251	T10	4
252	T10	3
253	T10	3
254	T10	4
255	T10	3
256	T10	3
257	T10	4
258	T10	3
259	T10	3
260	T10	1
261	T10	1
262	T10	4
278	T10	4
279	T10	0
280	T10	4
281	T10	3
293	T3	1
294	T3	1
295	T3	1
296	T3	1
297	T3	1
298	T3	1
299	T3	1
300	T3	1
301	T3	1
302	T3	1
303	T3	3
304	T3	1
305	T3	1
306	T3	1
307	T3	1
314	T3	1
315	T3	1
316	T3	1
317	T3	1
318	T3	1
319	T3	1
320	T3	1
321	T3	1
322	T3	1
323	T3	1
324	T2	1
325	T2	1
326	T2	1
327	T2	1
328	T2	1
329	T2	1
330	T2	1
331	T2	1
332	T2	1
333	T2	1
334	T2	1
335	T2	1
336	T2	1
337	T2	1
338	T2	1
339	T2	1
340	T2	1
341	T2	1
342	T2	1
343	T2	1
344	T2	1
345	T2	1
346	T2	1
347	T2	1
348	T2	1
