## Supplementary material for "Temporary parasitic ants modify nestmate discrimination patterns of host workers": Cuticular hydrocarbons data by GC analyses supporting our findings in this study.

### Sheet: Sheet1
original_name	PKNO	TIME	AREA	HEIGHT
Js1-2	25	18.763	14	10
Js1-2	26	18.9	332	236
Js1-2	27	19.029	21	9
Js1-2	28	19.153	17	3
Js1-2	29	19.306	19	9
Js1-2	30	19.442	24	9
Js1-2	31	19.591	88	43
Js1-2	32	19.65	25	9
Js1-2	33	19.762	1157	736
Js1-2	34	19.913	600	314
Js1-2	35	20.058	703	278
Js1-2	36	20.174	102	32
Js1-2	37	20.313	93	27
Js1-2	38	20.445	123	28
Js1-2	39	20.609	127	38
Js1-2	40	20.858	304	87
Js1-2	41	21.066	953	333
Js1-2	42	21.273	3177	972
Js1-2	43	21.412	202	46
Js1-2	44	21.605	205	46
Js1-2	45	21.789	105	18
Js1-2	46	21.842	41	12
Js1-2	47	21.98	147	21
Js1-2	48	22.124	34	12
Js1-2	49	22.213	91	14
Js1-2	50	22.37	46	10
Js1-2	51	22.473	12	5
Js1-2	52	22.639	271	48
Js1-2	53	22.883	384	63
Js1-3	21	18.605	16	2
Js1-3	22	18.765	38	21
Js1-3	23	18.901	813	586
Js1-3	24	19.027	39	16
Js1-3	25	19.145	23	6
Js1-3	26	19.212	26	6
Js1-3	27	19.303	120	62
Js1-3	29	19.447	54	15
Js1-3	30	19.591	297	141
Js1-3	31	19.767	6366	4048
Js1-3	32	19.916	753	406
Js1-3	33	20.056	945	340
Js1-3	34	20.169	161	36
Js1-3	35	20.266	98	40
Js1-3	36	20.308	99	38
Js1-3	37	20.439	87	33
Js1-3	38	20.492	45	15
Js1-3	39	20.616	181	57
Js1-3	40	20.71	37	12
Js1-3	41	20.863	1723	734
Js1-3	42	21.063	1011	355
Js1-3	43	21.27	3745	1153
Js1-3	44	21.398	279	64
Js1-3	45	21.601	192	45
Js1-3	46	21.77	42	11
Js1-3	47	21.858	56	12
Js1-3	48	22.013	98	16
Js1-3	49	22.138	31	9
Js1-3	50	22.202	63	11
Js1-3	51	22.342	80	17
Js1-3	52	22.438	10	5
Js1-3	53	22.493	23	7
Js1-3	54	22.628	293	57
Js1-3	55	22.881	450	73
Js1-4	30	18.895	325	221
Js1-4	31	19.025	38	17
Js1-4	33	19.147	19	7
Js1-4	35	19.235	11	5
Js1-4	36	19.3	40	17
Js1-4	37	19.44	50	14
Js1-4	38	19.582	96	37
Js1-4	39	19.663	43	14
Js1-4	40	19.757	2059	1305
Js1-4	41	19.907	816	423
Js1-4	42	20.052	1007	357
Js1-4	43	20.167	159	54
Js1-4	44	20.306	134	43
Js1-4	45	20.433	91	36
Js1-4	46	20.49	39	17
Js1-4	47	20.606	171	58
Js1-4	48	20.71	38	12
Js1-4	49	20.787	42	11
Js1-4	50	20.853	380	157
Js1-4	51	21.061	1062	401
Js1-4	52	21.265	4206	1354
Js1-4	53	21.404	232	63
Js1-4	54	21.598	167	50
Js1-4	55	21.771	40	11
Js1-4	56	21.845	25	8
Js1-4	57	21.98	100	19
Js1-4	58	22.213	82	9
Js1-4	59	22.347	12	3
Js1-4	60	22.473	11	2
Js1-4	61	22.631	240	44
Js1-4	62	22.882	368	72
Js1-5	55	18.68	106	13
Js1-5	56	18.757	128	35
Js1-5	57	18.895	654	400
Js1-5	58	19.021	170	30
Js1-5	59	19.141	101	24
Js1-5	60	19.23	121	29
Js1-5	61	19.296	173	58
Js1-5	62	19.367	97	26
Js1-5	63	19.438	177	35
Js1-5	64	19.579	304	101
Js1-5	65	19.668	101	25
Js1-5	66	19.754	2256	1261
Js1-5	67	19.904	718	310
Js1-5	68	20.044	963	276
Js1-5	69	20.162	287	66
Js1-5	70	20.305	344	57
Js1-5	71	20.435	369	57
Js1-5	72	20.602	348	77
Js1-5	73	20.707	119	31
Js1-5	74	20.846	761	185
Js1-5	75	21.049	998	280
Js1-5	76	21.259	2838	810
Js1-5	77	21.398	453	85
Js1-5	78	21.587	362	54
Js1-5	79	21.767	183	35
Js1-5	80	21.84	103	25
Js1-5	81	21.988	335	40
Js1-5	82	22.14	161	31
Js1-5	83	22.2	82	27
Js1-5	84	22.277	179	27
Js1-5	85	22.367	61	19
Js1-5	86	22.5	95	17
Js1-5	87	22.62	395	47
Js1-5	88	22.866	564	67
Js2-1	32	18.756	181	115
Js2-1	33	18.901	9247	7158
Js2-1	34	19.022	251	117
Js2-1	35	19.141	554	279
Js2-1	36	19.23	186	64
Js2-1	37	19.298	531	270
Js2-1	38	19.433	161	41
Js2-1	39	19.581	479	238
Js2-1	40	19.644	112	34
Js2-1	41	19.76	11814	7364
Js2-1	42	19.91	1941	972
Js2-1	43	20.048	1614	483
Js2-1	44	20.134	698	140
Js2-1	45	20.255	252	58
Js2-1	46	20.429	207	48
Js2-1	47	20.589	170	34
Js2-1	48	20.732	166	28
Js2-1	49	20.847	516	184
Js2-1	50	21.05	1171	378
Js2-1	51	21.219	1065	214
Js2-1	52	21.39	474	74
Js2-1	53	21.538	72	18
Js2-1	54	21.592	100	18
Js2-1	55	21.749	151	27
Js2-1	56	21.845	43	13
Js2-1	57	21.958	129	23
Js2-1	58	22.058	62	16
Js2-1	59	22.201	132	21
Js2-1	60	22.32	138	23
Js2-1	61	22.5	53	11
Js2-1	62	22.618	504	77
Js2-1	63	22.852	554	57
Js2-2	44	18.895	3896	2793
Js2-2	45	19.018	117	51
Js2-2	46	19.139	351	174
Js2-2	47	19.229	101	29
Js2-2	48	19.295	235	103
Js2-2	49	19.434	111	21
Js2-2	50	19.577	253	108
Js2-2	51	19.652	87	23
Js2-2	52	19.752	2790	1647
Js2-2	53	19.902	783	359
Js2-2	54	20.045	780	262
Js2-2	55	20.127	477	116
Js2-2	56	20.254	60	25
Js2-2	57	20.302	83	22
Js2-2	58	20.427	162	28
Js2-2	59	20.578	72	15
Js2-2	60	20.728	85	18
Js2-2	61	20.839	267	84
Js2-2	62	20.953	48	12
Js2-2	63	21.046	554	155
Js2-2	64	21.223	525	96
Js2-2	65	21.376	329	48
Js2-2	66	21.564	104	15
Js2-2	67	21.773	121	20
Js2-2	68	21.937	88	14
Js2-2	69	21.995	76	14
Js2-2	70	22.087	51	12
Js2-2	71	22.183	109	22
Js2-2	72	22.301	185	28
Js2-2	73	22.418	50	14
Js2-2	74	22.493	42	14
Js2-2	75	22.602	353	52
Js2-2	76	22.85	365	37
Js2-3	29	18.893	2470	1962
Js2-3	30	19.017	108	63
Js2-3	31	19.135	503	272
Js2-3	32	19.226	60	27
Js2-3	33	19.292	152	74
Js2-3	34	19.433	78	22
Js2-3	35	19.576	165	74
Js2-3	36	19.642	12	7
Js2-3	37	19.749	2207	1346
Js2-3	38	19.903	1288	674
Js2-3	39	20.043	1074	401
Js2-3	40	20.122	144	59
Js2-3	41	20.158	77	44
Js2-3	42	20.192	100	44
Js2-3	43	20.252	29	15
Js2-3	44	20.295	49	18
Js2-3	45	20.426	103	29
Js2-3	46	20.587	57	15
Js2-3	47	20.748	51	13
Js2-3	48	20.838	92	36
Js2-3	49	21.044	711	239
Js2-3	50	21.227	570	127
Js2-3	51	21.322	40	21
Js2-3	52	21.39	170	40
Js2-3	53	21.763	44	12
Js2-3	54	21.958	12	5
Js2-3	55	21.992	12	5
Js2-3	56	22.035	13	6
Js2-3	57	22.082	13	6
Js2-3	58	22.195	18	5
Js2-3	59	22.355	23	6
Js2-3	61	22.498	16	6
Js2-3	62	22.608	303	61
Js2-3	63	22.845	298	35
Js2-4	31	18.889	1049	754
Js2-4	32	19.018	102	40
Js2-4	33	19.135	230	92
Js2-4	34	19.22	172	64
Js2-4	35	19.291	173	58
Js2-4	36	19.466	122	20
Js2-4	37	19.571	173	61
Js2-4	38	19.632	87	21
Js2-4	39	19.746	2158	1295
Js2-4	40	19.898	905	391
Js2-4	41	20.037	760	222
Js2-4	42	20.157	540	100
Js2-4	43	20.295	183	34
Js2-4	44	20.422	224	37
Js2-4	45	20.599	168	26
Js2-4	46	20.695	125	20
Js2-4	47	20.836	221	62
Js2-4	48	20.935	30	12
Js2-4	49	21.042	652	185
Js2-4	50	21.22	607	99
Js2-4	51	21.387	492	73
Js2-4	52	21.582	198	22
Js2-4	53	21.775	144	20
Js2-4	54	21.862	40	15
Js2-4	55	21.955	105	20
Js2-4	56	22.022	58	22
Js2-4	57	22.075	119	23
Js2-4	58	22.222	165	25
Js2-4	59	22.282	112	23
Js2-4	60	22.399	70	19
Js2-4	61	22.603	515	52
Js2-4	62	22.868	541	46
Us1-1	22	18.508	11	7
Us1-1	23	18.746	46	31
Us1-1	24	18.883	554	405
Us1-1	25	19.013	18	6
Us1-1	26	19.129	31	11
Us1-1	27	19.189	64	24
Us1-1	28	19.286	51	22
Us1-1	30	19.427	24	8
Us1-1	31	19.569	317	172
Us1-1	32	19.667	56	15
Us1-1	33	19.737	508	281
Us1-1	34	19.89	170	71
Us1-1	35	19.997	145	37
Us1-1	36	20.113	116	34
Us1-1	37	20.289	61	11
Us1-1	38	20.411	67	13
Us1-1	39	20.603	36	7
Us1-1	40	20.697	84	18
Us1-1	41	20.826	93	30
Us1-1	42	20.913	19	6
Us1-1	43	21.035	110	23
Us1-1	44	21.18	89	16
Us1-1	45	21.344	62	9
Us1-1	46	21.58	41	6
Us1-1	47	21.753	32	5
Us1-1	48	21.84	13	4
Us1-1	49	21.991	38	8
Us1-1	50	22.125	103	16
Us1-1	51	22.331	38	8
Us1-1	52	22.46	42	6
Us1-1	53	22.593	102	13
Us1-1	54	22.809	43	7
Us1-1	55	22.927	20	5
Us1-2	23	18.882	1671	1208
Us1-2	24	19.008	52	16
Us1-2	25	19.127	114	28
Us1-2	26	19.183	132	46
Us1-2	27	19.283	176	81
Us1-2	28	19.422	97	20
Us1-2	29	19.568	1136	669
Us1-2	30	19.662	121	32
Us1-2	31	19.737	2299	1360
Us1-2	32	19.889	478	197
Us1-2	33	19.994	546	157
Us1-2	34	20.115	342	105
Us1-2	35	20.24	153	27
Us1-2	36	20.406	98	28
Us1-2	37	20.463	40	13
Us1-2	38	20.583	127	22
Us1-2	39	20.691	234	53
Us1-2	40	20.828	441	162
Us1-2	41	21.028	330	81
Us1-2	42	21.19	375	74
Us1-2	43	21.332	133	21
Us1-2	44	21.466	36	9
Us1-2	45	21.588	48	9
Us1-2	46	21.733	32	8
Us1-2	47	21.817	44	7
Us1-2	48	21.919	47	10
Us1-2	49	22.14	282	50
Us1-2	50	22.307	124	22
Us1-2	51	22.597	165	19
Us1-2	52	22.703	25	9
Us1-2	53	22.81	85	11
Us1-2	54	22.91	30	10
Us1-3	13	18.879	284	244
Us1-3	14	19.565	95	72
Us1-3	15	19.731	240	172
Us1-3	16	19.884	39	26
Us1-3	17	19.989	17	9
Us1-3	18	20.111	20	14
Us1-4	37	18.878	535	372
Us1-4	38	19.002	24	9
Us1-4	39	19.121	54	12
Us1-4	40	19.179	160	69
Us1-4	41	19.279	56	18
Us1-4	42	19.415	46	10
Us1-4	43	19.563	230	109
Us1-4	44	19.621	70	16
Us1-4	45	19.732	383	216
Us1-4	46	19.886	379	143
Us1-4	47	20.02	218	50
Us1-4	48	20.11	217	59
Us1-4	49	20.287	89	21
Us1-4	50	20.413	95	17
Us1-4	51	20.52	29	8
Us1-4	52	20.567	56	9
Us1-4	53	20.695	98	21
Us1-4	54	20.822	90	26
Us1-4	55	21.027	244	48
Us1-4	56	21.2	191	33
Us1-4	57	21.369	86	14
Us1-4	58	21.573	88	9
Us1-4	59	21.747	40	9
Us1-4	60	21.82	14	6
Us1-4	61	21.942	31	7
Us1-4	62	22.129	134	17
Us1-4	63	22.3	52	11
Us1-4	64	22.443	68	9
Us1-4	65	22.587	57	13
Us1-4	66	22.633	46	12
Us1-4	67	22.753	21	6
Us1-4	68	22.853	40	8
Us1-4	69	22.953	33	7
Us2-1	23	18.876	178	105
Us2-1	24	19.012	37	6
Us2-1	25	19.087	41	10
Us2-1	26	19.176	54	19
Us2-1	27	19.28	37	12
Us2-1	28	19.352	37	8
Us2-1	29	19.413	45	10
Us2-1	30	19.562	163	58
Us2-1	31	19.658	40	12
Us2-1	32	19.729	235	107
Us2-1	33	19.885	102	28
Us2-1	34	19.987	135	20
Us2-1	35	20.108	132	49
Us2-1	36	20.186	23	10
Us2-1	37	20.245	29	9
Us2-1	38	20.307	27	11
Us2-1	39	20.412	70	13
Us2-1	40	20.458	45	12
Us2-1	41	20.581	60	12
Us2-1	42	20.685	127	18
Us2-1	43	20.809	74	13
Us2-1	44	20.929	27	10
Us2-1	45	21.01	98	19
Us2-1	46	21.105	35	12
Us2-1	47	21.188	101	18
Us2-1	48	21.345	35	10
Us2-1	49	21.412	38	11
Us2-1	50	21.46	51	11
Us2-1	51	21.612	47	8
Us2-1	52	21.685	32	10
Us2-1	53	21.792	61	10
Us2-1	54	21.905	38	9
Us2-1	55	21.978	42	12
Us2-1	56	22.117	86	15
Us2-1	57	22.192	38	12
Us2-1	58	22.275	63	9
Us2-1	59	22.438	62	10
Us2-1	60	22.558	67	11
Us2-1	61	22.645	65	11
Us2-1	62	22.732	36	12
Us2-1	63	22.758	37	12
Us2-1	64	22.858	68	15
Us2-1	65	22.913	31	13
Us2-1	66	22.958	36	9
Us2-2	21	18.875	167	96
Us2-2	22	19.01	45	8
Us2-2	23	19.081	28	11
Us2-2	24	19.18	86	19
Us2-2	25	19.278	49	11
Us2-2	26	19.37	21	9
Us2-2	27	19.563	206	73
Us2-2	28	19.73	217	75
Us2-2	29	19.88	160	35
Us2-2	30	20.018	92	19
Us2-2	31	20.108	156	49
Us2-2	32	20.227	49	12
Us2-2	33	20.299	69	15
Us2-2	34	20.4	110	17
Us2-2	35	20.588	69	15
Us2-2	36	20.69	72	15
Us2-2	37	20.763	50	12
Us2-2	38	20.822	75	14
Us2-2	39	20.923	16	10
Us2-2	40	21.025	150	22
Us2-2	41	21.215	164	22
Us2-2	42	21.354	49	12
Us2-2	43	21.43	23	10
Us2-2	44	21.57	76	10
Us2-2	45	21.679	95	9
Us2-2	46	21.87	75	11
Us2-2	47	21.983	20	8
Us2-2	48	22.043	72	10
Us2-2	49	22.177	63	14
Us2-2	50	22.303	86	13
Us2-2	51	22.41	57	11
Us2-2	52	22.599	105	14
Us2-2	53	22.683	18	7
Us2-2	54	22.762	28	10
Us2-2	55	22.828	55	13
Us2-2	56	22.903	33	11
Us2-2	57	22.959	48	12
Us2-3	37	18.739	128	84
Us2-3	38	18.875	624	422
Us2-3	39	19.08	40	11
Us2-3	40	19.179	79	29
Us2-3	41	19.278	80	34
Us2-3	42	19.375	19	7
Us2-3	43	19.41	25	6
Us2-3	44	19.564	842	461
Us2-3	45	19.654	91	35
Us2-3	46	19.73	621	337
Us2-3	47	19.882	121	30
Us2-3	48	19.983	132	44
Us2-3	49	20.109	242	102
Us2-3	50	20.232	85	12
Us2-3	51	20.417	55	13
Us2-3	52	20.47	37	12
Us2-3	53	20.599	65	14
Us2-3	54	20.681	119	17
Us2-3	55	20.817	79	18
Us2-3	56	20.95	45	9
Us2-3	57	21.005	45	16
Us2-3	58	21.046	14	12
Us2-3	59	21.07	31	12
Us2-3	60	21.183	130	17
Us2-3	61	21.31	45	12
Us2-3	62	21.388	59	11
Us2-3	63	21.537	41	8
Us2-3	64	21.667	41	8
Us2-3	65	21.763	53	9
Us2-3	66	21.881	56	10
Us2-3	67	21.983	45	11
Us2-3	68	22.037	29	10
Us2-3	69	22.128	62	12
Us2-3	70	22.223	34	10
Us2-3	71	22.31	45	10
Us2-3	72	22.354	30	11
Us2-3	73	22.403	52	11
Us2-3	74	22.483	44	10
Us2-3	75	22.59	70	15
Us2-3	76	22.803	152	16
Us2-3	77	22.897	63	14
Us2-4	26	18.88	334	193
Us2-4	28	19.089	66	12
Us2-4	29	19.182	72	23
Us2-4	30	19.282	80	27
Us2-4	31	19.377	57	13
Us2-4	32	19.467	89	16
Us2-4	33	19.565	449	225
Us2-4	34	19.652	65	21
Us2-4	35	19.732	447	195
Us2-4	36	19.888	133	33
Us2-4	37	19.988	193	40
Us2-4	38	20.108	203	76
Us2-4	39	20.193	54	14
Us2-4	40	20.305	119	20
Us2-4	41	20.4	57	18
Us2-4	42	20.458	96	19
Us2-4	43	20.595	148	18
Us2-4	44	20.684	80	24
Us2-4	45	20.76	60	20
Us2-4	46	20.819	109	27
Us2-4	47	20.927	72	15
Us2-4	48	21.042	127	24
Us2-4	49	21.09	63	22
Us2-4	50	21.2	238	31
Us2-4	51	21.34	108	18
Us2-4	52	21.459	88	19
Us2-4	53	21.547	121	20
Us2-4	54	21.653	41	17
Us2-4	55	21.74	84	14
Us2-4	56	21.888	78	15
Us2-4	57	21.958	57	15
Us2-4	58	22.067	90	19
Us2-4	59	22.129	101	19
Us2-4	60	22.233	111	18
Us2-4	61	22.363	95	19
Us2-4	62	22.442	51	14
Us2-4	63	22.657	178	21
Us2-4	64	22.76	124	22
Us2-4	65	22.832	207	25
Us2-4	66	22.995	70	21
Us3-1	51	18.734	109	62
Us3-1	52	18.872	601	401
Us3-1	53	19.007	33	10
Us3-1	54	19.079	192	80
Us3-1	55	19.176	451	263
Us3-1	56	19.275	65	29
Us3-1	57	19.332	82	25
Us3-1	58	19.422	37	13
Us3-1	59	19.56	526	229
Us3-1	60	19.621	127	32
Us3-1	61	19.726	309	146
Us3-1	62	19.886	273	49
Us3-1	63	19.982	201	62
Us3-1	64	20.108	736	275
Us3-1	66	20.304	332	122
Us3-1	67	20.41	123	19
Us3-1	68	20.578	89	18
Us3-1	69	20.681	153	27
Us3-1	70	20.818	131	24
Us3-1	71	20.93	74	17
Us3-1	72	21.021	184	28
Us3-1	73	21.2	238	29
Us3-1	74	21.338	93	18
Us3-1	75	21.43	102	24
Us3-1	76	21.507	50	16
Us3-1	77	21.59	143	22
Us3-1	78	21.693	76	15
Us3-1	79	21.809	87	17
Us3-1	80	21.893	66	12
Us3-1	81	22.041	110	18
Us3-1	82	22.107	69	16
Us3-1	83	22.175	59	18
Us3-1	84	22.313	100	17
Us3-1	85	22.43	80	12
Us3-1	86	22.52	45	15
Us3-1	87	22.62	176	21
Us3-1	88	22.761	66	17
Us3-1	89	22.853	134	17
Us3-1	90	22.973	63	17
Us3-2	50	18.874	375	228
Us3-2	51	19.017	37	9
Us3-2	52	19.072	28	11
Us3-2	53	19.123	25	9
Us3-2	54	19.175	35	17
Us3-2	55	19.277	97	22
Us3-2	56	19.418	64	11
Us3-2	57	19.561	522	237
Us3-2	58	19.724	248	103
Us3-2	59	19.88	205	59
Us3-2	60	20.023	108	17
Us3-2	61	20.103	172	43
Us3-2	62	20.293	81	14
Us3-2	63	20.405	67	19
Us3-2	64	20.458	55	17
Us3-2	65	20.592	112	20
Us3-2	66	20.657	59	15
Us3-2	67	20.737	48	13
Us3-2	68	20.813	82	20
Us3-2	69	20.89	31	12
Us3-2	70	21.02	166	29
Us3-2	71	21.182	201	26
Us3-2	72	21.31	74	16
Us3-2	73	21.443	102	15
Us3-2	74	21.542	65	15
Us3-2	75	21.61	29	11
Us3-2	76	21.705	97	13
Us3-2	77	21.883	97	12
Us3-2	78	22.043	74	9
Us3-2	79	22.125	57	14
Us3-2	80	22.197	39	10
Us3-2	81	22.277	59	10
Us3-2	82	22.37	33	11
Us3-2	83	22.443	41	13
Us3-2	84	22.572	121	18
Us3-2	85	22.657	55	12
Us3-2	86	22.79	119	15
Us3-2	87	22.882	26	15
Us3-2	88	22.937	58	12
Us3-3	38	18.737	241	99
Us3-3	39	18.874	746	446
Us3-3	40	18.994	38	14
Us3-3	41	19.076	81	24
Us3-3	42	19.175	211	64
Us3-3	43	19.273	124	58
Us3-3	44	19.338	44	16
Us3-3	45	19.425	102	18
Us3-3	46	19.56	2029	1226
Us3-3	47	19.652	95	33
Us3-3	48	19.726	695	346
Us3-3	49	19.877	313	82
Us3-3	50	19.977	235	52
Us3-3	51	20.103	314	121
Us3-3	52	20.218	106	21
Us3-3	53	20.297	112	25
Us3-3	54	20.394	126	28
Us3-3	55	20.466	72	24
Us3-3	56	20.589	154	27
Us3-3	57	20.679	163	27
Us3-3	58	20.812	168	42
Us3-3	59	20.882	63	17
Us3-3	60	21.016	312	55
Us3-3	61	21.192	295	46
Us3-3	62	21.342	194	23
Us3-3	63	21.482	41	16
Us3-3	64	21.557	124	20
Us3-3	65	21.664	38	17
Us3-3	66	21.726	97	19
Us3-3	67	21.803	92	15
Us3-3	68	21.978	112	16
Us3-3	69	22.125	157	18
Us3-3	70	22.232	35	11
Us3-3	71	22.285	39	14
Us3-3	72	22.365	44	13
Us3-3	73	22.405	61	11
Us3-3	74	22.565	114	15
Us3-3	75	22.678	34	11
Us3-3	76	22.802	140	17
Us3-4	31	18.735	135	73
Us3-4	32	18.871	324	205
Us3-4	33	18.995	45	11
Us3-4	34	19.073	42	14
Us3-4	35	19.172	132	43
Us3-4	36	19.274	71	31
Us3-4	37	19.34	40	12
Us3-4	38	19.411	54	17
Us3-4	39	19.561	1802	1049
Us3-4	40	19.723	542	258
Us3-4	41	19.878	355	123
Us3-4	42	19.983	228	47
Us3-4	43	20.104	253	87
Us3-4	44	20.229	88	19
Us3-4	45	20.31	66	17
Us3-4	46	20.397	169	30
Us3-4	47	20.507	38	15
Us3-4	48	20.595	111	28
Us3-4	49	20.677	125	19
Us3-4	50	20.812	184	45
Us3-4	51	20.907	32	12
Us3-4	52	21.015	328	68
Us3-4	53	21.193	298	39
Us3-4	54	21.324	138	21
Us3-4	55	21.469	83	17
Us3-4	56	21.567	87	15
Us3-4	57	21.733	80	16
Us3-4	58	21.785	52	19
Us3-4	59	21.893	153	19
Us3-4	60	21.987	27	15
Us3-4	61	22.131	211	26
Us3-4	62	22.207	57	19
Us3-4	63	22.293	159	19
Us3-4	64	22.467	49	16
Us3-4	65	22.589	217	26
Us3-4	66	22.687	49	18
Us3-4	67	22.8	239	30
Us3-4	68	22.969	100	21
Jm1-1	25	18.132	28	20
Jm1-1	26	18.496	42	24
Jm1-1	27	18.577	21	5
Jm1-1	28	18.65	11	3
Jm1-1	29	18.734	73	39
Jm1-1	30	18.803	16	7
Jm1-1	31	18.876	7579	5396
Jm1-1	32	18.998	122	57
Jm1-1	33	19.116	243	118
Jm1-1	34	19.171	92	28
Jm1-1	35	19.273	355	192
Jm1-1	36	19.41	96	22
Jm1-1	37	19.554	220	93
Jm1-1	38	19.619	66	20
Jm1-1	39	19.735	8058	4964
Jm1-1	40	19.879	932	442
Jm1-1	41	20.015	814	220
Jm1-1	42	20.106	401	118
Jm1-1	43	20.228	183	42
Jm1-1	44	20.4	139	35
Jm1-1	45	20.568	92	21
Jm1-1	46	20.699	99	19
Jm1-1	47	20.817	570	215
Jm1-1	48	21.014	633	174
Jm1-1	49	21.174	733	161
Jm1-1	50	21.361	282	49
Jm1-1	51	21.528	81	18
Jm1-1	52	21.553	71	18
Jm1-1	53	21.724	99	17
Jm1-1	54	21.848	36	10
Jm1-1	55	21.943	83	14
Jm1-1	56	22.037	45	10
Jm1-1	57	22.126	51	11
Jm1-1	58	22.197	39	11
Jm1-1	59	22.302	143	25
Jm1-1	60	22.458	33	10
Jm1-1	61	22.577	276	38
Jm1-1	62	22.807	305	37
Jm1-2	17	18.132	39	32
Jm1-2	18	18.257	43	29
Jm1-2	19	18.373	12	3
Jm1-2	21	18.498	35	20
Jm1-2	22	18.567	11	5
Jm1-2	25	18.779	51	15
Jm1-2	26	18.878	8402	6482
Jm1-2	27	18.999	622	383
Jm1-2	28	19.114	210	94
Jm1-2	29	19.206	127	39
Jm1-2	30	19.275	255	139
Jm1-2	31	19.409	133	30
Jm1-2	32	19.552	136	45
Jm1-2	33	19.619	155	44
Jm1-2	34	19.732	6080	3669
Jm1-2	35	19.88	1727	850
Jm1-2	36	20.017	1524	667
Jm1-2	37	20.103	250	59
Jm1-2	38	20.227	145	31
Jm1-2	39	20.396	151	41
Jm1-2	40	20.562	114	26
Jm1-2	41	20.675	128	24
Jm1-2	42	20.817	557	212
Jm1-2	43	21.019	837	254
Jm1-2	44	21.19	993	260
Jm1-2	45	21.351	209	39
Jm1-2	46	21.517	114	15
Jm1-2	47	21.62	28	10
Jm1-2	48	21.729	129	19
Jm1-2	49	21.827	41	13
Jm1-2	50	21.891	65	18
Jm1-2	51	21.947	65	17
Jm1-2	52	22.107	111	17
Jm1-2	53	22.153	37	17
Jm1-2	54	22.213	54	16
Jm1-2	55	22.297	158	28
Jm1-2	56	22.4	32	13
Jm1-2	57	22.46	48	17
Jm1-2	58	22.571	380	53
Jm1-2	59	22.79	316	41
Jm1-3	33	18.133	12	6
Jm1-3	34	18.287	15	4
Jm1-3	35	18.494	63	15
Jm1-3	36	18.559	13	6
Jm1-3	37	18.63	17	5
Jm1-3	38	18.732	55	19
Jm1-3	39	18.874	2411	1764
Jm1-3	40	19.002	154	39
Jm1-3	41	19.115	236	82
Jm1-3	42	19.205	58	22
Jm1-3	43	19.272	187	79
Jm1-3	44	19.404	121	22
Jm1-3	45	19.555	247	48
Jm1-3	46	19.726	2512	1545
Jm1-3	47	19.879	1226	454
Jm1-3	48	20.02	1682	329
Jm1-3	49	20.225	13	9
Jm1-3	50	20.279	20	9
Jm1-3	51	20.401	179	34
Jm1-3	52	20.568	251	28
Jm1-3	53	20.717	59	18
Jm1-3	54	20.813	370	112
Jm1-3	55	21.01	1013	232
Jm1-3	56	21.195	1163	150
Jm1-3	57	21.355	273	46
Jm1-3	58	21.583	192	25
Jm1-3	59	21.723	195	28
Jm1-3	60	21.817	58	17
Jm1-3	61	21.925	145	25
Jm1-3	62	22.013	98	26
Jm1-3	63	22.07	76	23
Jm1-3	64	22.153	96	24
Jm1-3	65	22.203	63	22
Jm1-3	66	22.289	180	30
Jm1-3	67	22.397	109	24
Jm1-3	68	22.56	571	67
Jm1-3	69	22.79	239	45
Jm1-3	70	22.873	520	55
Jm1-4	24	18.868	78	49
Jm1-4	25	19.112	19	8
Jm1-4	26	19.207	18	5
Jm1-4	27	19.272	22	10
Jm1-4	28	19.333	12	3
Jm1-4	31	19.55	21	6
Jm1-4	33	19.723	515	296
Jm1-4	34	19.869	114	37
Jm1-4	35	20.01	98	31
Jm1-4	36	20.093	47	12
Jm1-4	37	20.227	40	10
Jm1-4	38	20.387	47	5
Jm1-4	39	20.567	32	6
Jm1-4	40	20.607	16	5
Jm1-4	41	20.687	58	10
Jm1-4	42	20.809	131	39
Jm1-4	43	21.009	98	19
Jm1-4	44	21.19	148	24
Jm1-4	45	21.332	103	13
Jm1-4	46	21.513	71	8
Jm1-4	47	21.709	39	9
Jm1-4	48	21.827	58	10
Jm1-4	49	21.893	37	11
Jm1-4	50	21.947	58	13
Jm1-4	51	22.043	118	14
Jm1-4	52	22.229	46	11
Jm1-4	53	22.3	32	10
Jm1-4	54	22.35	34	10
Jm1-4	55	22.453	53	13
Jm1-4	56	22.532	65	13
Jm1-4	57	22.677	93	14
Jm1-4	58	22.774	53	13
Jm1-4	59	22.857	81	13
Jm1-4	60	22.967	39	11
Um1-1	39	18.873	411	210
Um1-1	40	19	109	27
Um1-1	41	19.118	176	35
Um1-1	42	19.175	150	29
Um1-1	43	19.274	109	37
Um1-1	44	19.343	59	20
Um1-1	45	19.408	126	23
Um1-1	46	19.556	277	85
Um1-1	47	19.613	65	24
Um1-1	48	19.723	495	179
Um1-1	49	19.88	338	113
Um1-1	50	20.017	442	88
Um1-1	51	20.107	231	38
Um1-1	52	20.273	119	23
Um1-1	53	20.405	162	31
Um1-1	54	20.457	118	23
Um1-1	55	20.57	91	21
Um1-1	56	20.685	188	33
Um1-1	57	20.808	165	35
Um1-1	58	20.883	72	22
Um1-1	59	21.016	426	72
Um1-1	60	21.198	429	77
Um1-1	61	21.29	74	28
Um1-1	62	21.363	218	40
Um1-1	63	21.477	90	21
Um1-1	64	21.563	190	28
Um1-1	65	21.728	141	25
Um1-1	66	21.797	100	22
Um1-1	67	21.863	50	22
Um1-1	68	21.922	182	24
Um1-1	69	22.143	167	25
Um1-1	70	22.2	103	24
Um1-1	71	22.305	217	24
Um1-1	72	22.437	64	22
Um1-1	73	22.583	305	36
Um1-1	74	22.69	72	25
Um1-1	75	22.738	72	28
Um1-1	76	22.819	184	37
Um1-1	77	22.923	180	28
Um1-2	46	18.567	33	7
Um1-2	17	18.734	98	43
Um1-2	48	18.872	1265	901
Um1-2	49	18.994	85	25
Um1-2	50	19.116	158	53
Um1-2	51	19.172	170	41
Um1-2	52	19.274	170	61
Um1-2	53	19.416	137	24
Um1-2	54	19.56	459	224
Um1-2	55	19.617	130	33
Um1-2	56	19.727	1911	1100
Um1-2	57	19.877	774	304
Um1-2	58	20.012	994	232
Um1-2	59	20.103	493	118
Um1-2	60	20.223	85	27
Um1-2	61	20.276	147	38
Um1-2	62	20.406	232	37
Um1-2	63	20.572	192	33
Um1-2	64	20.67	260	45
Um1-2	65	20.818	316	65
Um1-2	66	21.014	675	153
Um1-2	67	21.193	906	152
Um1-2	68	21.365	268	55
Um1-2	69	21.553	269	31
Um1-2	70	21.709	53	18
Um1-2	71	21.757	96	19
Um1-2	72	21.857	44	13
Um1-2	73	21.937	131	19
Um1-2	74	22.128	174	19
Um1-2	75	22.279	88	16
Um1-2	76	22.417	120	15
Um1-2	77	22.57	328	36
Um1-2	78	22.808	270	32
Um1-2	79	22.97	91	18
Um1-3	29	18.87	586	390
Um1-3	30	18.995	69	18
Um1-3	31	19.111	126	35
Um1-3	32	19.205	84	22
Um1-3	33	19.274	128	37
Um1-3	34	19.422	120	16
Um1-3	35	19.555	238	102
Um1-3	36	19.625	77	19
Um1-3	37	19.724	903	451
Um1-3	38	19.876	549	220
Um1-3	39	20.012	614	148
Um1-3	40	20.1	331	66
Um1-3	41	20.215	61	21
Um1-3	42	20.278	96	21
Um1-3	43	20.4	161	30
Um1-3	44	20.572	152	28
Um1-3	45	20.66	187	24
Um1-3	46	20.811	177	47
Um1-3	47	21.017	565	117
Um1-3	48	21.196	626	118
Um1-3	49	21.357	300	52
Um1-3	50	21.449	58	23
Um1-3	51	21.498	59	22
Um1-3	52	21.569	142	27
Um1-3	53	21.678	99	20
Um1-3	54	21.795	151	24
Um1-3	55	21.917	147	25
Um1-3	56	21.985	135	24
Um1-3	57	22.083	91	25
Um1-3	58	22.145	90	27
Um1-3	59	22.192	92	26
Um1-3	60	22.297	229	26
Um1-3	61	22.57	579	43
Um1-3	62	22.798	285	42
Um1-3	63	22.872	167	37
Um1-4	36	18.869	1376	945
Um1-4	37	18.996	84	28
Um1-4	38	19.112	135	44
Um1-4	39	19.164	129	31
Um1-4	40	19.269	161	61
Um1-4	41	19.404	101	23
Um1-4	42	19.552	594	189
Um1-4	43	19.72	1752	1001
Um1-4	44	19.875	868	363
Um1-4	45	20.011	822	211
Um1-4	46	20.094	417	93
Um1-4	47	20.217	56	20
Um1-4	48	20.283	109	25
Um1-4	49	20.395	110	31
Um1-4	50	20.455	71	20
Um1-4	51	20.575	150	29
Um1-4	52	20.671	250	45
Um1-4	53	20.806	278	79
Um1-4	54	20.927	44	16
Um1-4	55	21.013	606	162
Um1-4	56	21.185	738	136
Um1-4	57	21.35	287	47
Um1-4	58	21.548	170	21
Um1-4	59	21.709	160	21
Um1-4	60	21.932	172	20
Um1-4	61	22.106	237	29
Um1-4	62	22.29	130	19
Um1-4	63	22.377	104	14
Um1-4	64	22.569	266	33
Um1-4	65	22.808	348	32
Um1-4	66	22.977	33	17
Jm2-1	26	18.495	15	7
Jm2-1	27	18.609	20	5
Jm2-1	28	18.73	53	28
Jm2-1	29	18.866	444	241
Jm2-1	30	18.995	196	111
Jm2-1	31	19.114	259	111
Jm2-1	32	19.269	65	22
Jm2-1	33	19.407	40	12
Jm2-1	34	19.551	150	50
Jm2-1	35	19.717	377	195
Jm2-1	36	19.874	1064	515
Jm2-1	37	20.011	1043	289
Jm2-1	38	20.219	31	5
Jm2-1	39	20.398	67	20
Jm2-1	40	20.555	69	16
Jm2-1	41	20.735	23	7
Jm2-1	42	20.816	29	9
Jm2-1	43	21.011	500	144
Jm2-1	44	21.187	514	128
Jm2-1	45	21.357	133	25
Jm2-1	46	21.549	85	11
Jm2-1	47	21.713	104	13
Jm2-1	48	21.93	99	12
Jm2-1	49	22.042	55	12
Jm2-1	50	22.098	18	8
Jm2-1	51	22.148	26	9
Jm2-1	52	22.195	27	9
Jm2-1	53	22.311	65	10
Jm2-1	54	22.404	36	9
Jm2-1	55	22.582	242	33
Jm2-1	56	22.825	211	27
Jm2-2	22	18.733	25	14
Jm2-2	23	18.871	609	418
Jm2-2	24	18.996	151	76
Jm2-2	25	19.114	151	74
Jm2-2	26	19.203	58	19
Jm2-2	27	19.271	75	31
Jm2-2	28	19.412	145	31
Jm2-2	29	19.551	169	51
Jm2-2	30	19.622	47	16
Jm2-2	31	19.72	593	241
Jm2-2	32	19.877	1607	693
Jm2-2	33	20.015	1078	384
Jm2-2	34	20.134	282	63
Jm2-2	35	20.22	94	32
Jm2-2	36	20.28	205	39
Jm2-2	37	20.396	364	61
Jm2-2	38	20.556	413	56
Jm2-2	39	20.698	173	38
Jm2-2	40	20.805	193	27
Jm2-2	41	21.011	567	182
Jm2-2	42	21.188	522	134
Jm2-2	43	21.344	137	25
Jm2-2	44	21.461	27	11
Jm2-2	45	21.552	65	14
Jm2-2	46	21.713	128	18
Jm2-2	47	21.812	70	15
Jm2-2	48	21.939	113	19
Jm2-2	49	22.012	63	13
Jm2-2	50	22.169	85	12
Jm2-2	51	22.305	63	9
Jm2-2	52	22.425	26	9
Jm2-2	53	22.568	219	34
Jm2-2	54	22.808	129	17
Jm2-2	55	22.938	15	6
Jm2-2	56	22.985	16	6
Jm2-3	32	18.492	16	10
Jm2-3	33	18.602	15	3
Jm2-3	34	18.73	42	17
Jm2-3	35	18.866	558	393
Jm2-3	36	18.992	92	41
Jm2-3	37	19.108	106	35
Jm2-3	38	19.192	53	13
Jm2-3	39	19.268	58	26
Jm2-3	40	19.322	31	10
Jm2-3	41	19.408	76	19
Jm2-3	42	19.548	103	30
Jm2-3	43	19.714	341	138
Jm2-3	44	19.782	38	12
Jm2-3	45	19.87	568	244
Jm2-3	46	20.006	381	111
Jm2-3	47	20.119	80	24
Jm2-3	48	20.198	39	11
Jm2-3	49	20.278	49	14
Jm2-3	50	20.393	173	24
Jm2-3	51	20.563	89	17
Jm2-3	52	20.642	43	16
Jm2-3	53	20.715	69	16
Jm2-3	54	20.778	109	16
Jm2-3	55	20.908	49	14
Jm2-3	56	21.006	383	99
Jm2-3	57	21.183	423	78
Jm2-3	58	21.346	154	28
Jm2-3	59	21.516	95	16
Jm2-3	60	21.642	44	11
Jm2-3	61	21.712	124	19
Jm2-3	62	21.875	66	13
Jm2-3	63	21.926	52	16
Jm2-3	64	21.988	41	14
Jm2-3	65	22.048	80	17
Jm2-3	66	22.142	89	18
Jm2-3	67	22.263	62	15
Jm2-3	68	22.348	74	15
Jm2-3	69	22.565	288	33
Jm2-3	70	22.688	41	15
Jm2-3	71	22.798	178	22
Jm2-4	37	18.127	15	9
Jm2-4	38	18.25	29	5
Jm2-4	39	18.38	19	5
Jm2-4	40	18.493	93	22
Jm2-4	41	18.61	16	7
Jm2-4	42	18.663	34	11
Jm2-4	43	18.728	83	33
Jm2-4	44	18.865	1611	1123
Jm2-4	45	18.993	174	72
Jm2-4	46	19.107	361	126
Jm2-4	47	19.266	152	59
Jm2-4	48	19.408	145	22
Jm2-4	49	19.546	218	87
Jm2-4	50	19.716	1227	603
Jm2-4	51	19.87	1139	471
Jm2-4	52	20.006	1282	295
Jm2-4	53	20.214	21	12
Jm2-4	54	20.267	23	8
Jm2-4	55	20.392	219	34
Jm2-4	56	20.546	158	29
Jm2-4	57	20.684	131	20
Jm2-4	58	20.805	225	60
Jm2-4	59	20.91	25	14
Jm2-4	60	21.006	678	194
Jm2-4	61	21.18	878	168
Jm2-4	62	21.353	129	28
Jm2-4	63	21.543	65	12
Jm2-4	64	21.715	115	14
Jm2-4	65	21.837	21	6
Jm2-4	66	21.955	100	14
Jm2-4	67	22.043	39	11
Jm2-4	68	22.142	51	12
Jm2-4	69	22.248	97	23
Jm2-4	70	22.317	61	15
Jm2-4	71	22.397	23	9
Jm2-4	72	22.443	38	9
Jm2-4	73	22.561	261	40
Jm2-4	74	22.782	314	46
Um2-1	18	18.731	15	11
Um2-1	19	18.869	285	231
Um2-1	20	18.994	13	9
Um2-1	21	19.111	45	25
Um2-1	22	19.2	24	8
Um2-1	23	19.27	31	18
Um2-1	24	19.406	17	6
Um2-1	25	19.551	230	129
Um2-1	26	19.645	13	4
Um2-1	27	19.717	482	289
Um2-1	29	19.873	604	290
Um2-1	30	20.008	663	236
Um2-1	31	20.128	153	32
Um2-1	32	20.205	24	8
Um2-1	33	20.272	36	9
Um2-1	34	20.4	70	14
Um2-1	35	20.554	51	12
Um2-1	36	20.668	49	9
Um2-1	37	20.81	92	33
Um2-1	38	21.009	496	173
Um2-1	39	21.188	759	195
Um2-1	40	21.352	124	31
Um2-1	41	21.552	48	6
Um2-1	42	21.735	71	10
Um2-1	43	21.927	59	10
Um2-1	44	22.112	116	15
Um2-1	45	22.325	48	6
Um2-1	46	22.566	210	37
Um2-1	47	22.688	23	7
Um2-1	48	22.812	191	31
Um2-1	49	22.932	26	8
Um2-2	21	18.729	23	16
Um2-2	22	18.866	182	138
Um2-2	23	18.991	14	8
Um2-2	24	19.108	37	20
Um2-2	25	19.197	19	5
Um2-2	26	19.267	28	14
Um2-2	27	19.413	16	6
Um2-2	28	19.548	324	183
Um2-2	29	19.716	316	185
Um2-2	30	19.87	347	165
Um2-2	31	20.004	348	115
Um2-2	32	20.086	85	20
Um2-2	33	20.257	24	5
Um2-2	34	20.388	31	8
Um2-2	35	20.455	12	5
Um2-2	36	20.552	41	9
Um2-2	37	20.67	26	4
Um2-2	38	20.798	37	11
Um2-2	40	21.006	241	82
Um2-2	41	21.179	301	70
Um2-2	42	21.349	51	14
Um2-2	43	21.531	34	6
Um2-2	50	22.283	11	3
Um2-2	53	22.567	93	17
Um2-2	54	22.677	15	5
Um2-2	55	22.783	101	17
Um2-3	31	18.263	19	2
Um2-3	35	18.603	32	4
Um2-3	37	18.726	57	22
Um2-3	38	18.862	272	158
Um2-3	39	18.989	94	37
Um2-3	40	19.104	141	58
Um2-3	41	19.193	89	23
Um2-3	42	19.263	81	27
Um2-3	43	19.404	93	18
Um2-3	44	19.545	406	179
Um2-3	45	19.712	345	211
Um2-3	46	19.867	692	353
Um2-3	47	20.002	600	224
Um2-3	48	20.088	117	28
Um2-3	49	20.255	25	6
Um2-3	50	20.39	31	11
Um2-3	51	20.457	11	5
Um2-3	52	20.553	44	11
Um2-3	53	20.659	29	5
Um2-3	54	20.798	33	13
Um2-3	56	21.001	476	170
Um2-3	57	21.182	624	169
Um2-3	58	21.342	91	25
Um2-3	59	21.463	12	3
Um2-3	60	21.528	25	6
Um2-3	61	21.723	17	5
Um2-3	65	22.148	11	4
Um2-3	68	22.554	144	29
Um2-3	69	22.793	116	22
Um2-4	51	18.488	21	10
Um2-4	54	18.658	18	5
Um2-4	55	18.727	74	40
Um2-4	56	18.864	818	571
Um2-4	57	18.988	117	51
Um2-4	58	19.108	212	108
Um2-4	59	19.163	143	43
Um2-4	60	19.263	79	37
Um2-4	61	19.403	50	18
Um2-4	62	19.546	495	261
Um2-4	63	19.618	42	10
Um2-4	64	19.715	1150	711
Um2-4	65	19.872	1734	847
Um2-4	66	20.007	1740	665
Um2-4	67	20.091	468	124
Um2-4	68	20.259	82	19
Um2-4	69	20.393	119	32
Um2-4	70	20.548	102	28
Um2-4	71	20.668	109	19
Um2-4	72	20.8	163	53
Um2-4	73	21.007	1092	339
Um2-4	74	21.186	1434	329
Um2-4	75	21.345	290	79
Um2-4	76	21.525	99	16
Um2-4	77	21.724	67	15
Um2-4	78	21.785	59	12
Um2-4	79	21.912	106	14
Um2-4	80	22.11	149	24
Um2-4	81	22.307	78	12
Um2-4	82	22.418	51	10
Um2-4	83	22.56	378	67
Um2-4	84	22.79	393	57
Jm3-1	39	18.358	17	3
Jm3-1	40	18.491	38	12
Jm3-1	41	18.729	41	16
Jm3-1	42	18.865	1434	1025
Jm3-1	43	18.993	112	56
Jm3-1	44	19.11	188	93
Jm3-1	45	19.197	75	27
Jm3-1	46	19.265	159	70
Jm3-1	47	19.404	74	23
Jm3-1	48	19.55	199	90
Jm3-1	49	19.624	54	15
Jm3-1	50	19.723	6096	3937
Jm3-1	51	19.875	1852	955
Jm3-1	52	20.009	1649	649
Jm3-1	53	20.127	315	70
Jm3-1	54	20.218	203	40
Jm3-1	55	20.391	176	43
Jm3-1	56	20.555	141	38
Jm3-1	57	20.665	107	18
Jm3-1	58	20.808	845	342
Jm3-1	59	21.008	1245	411
Jm3-1	60	21.195	2015	506
Jm3-1	61	21.348	282	61
Jm3-1	62	21.529	107	18
Jm3-1	63	21.702	102	17
Jm3-1	64	21.818	20	8
Jm3-1	65	21.922	147	18
Jm3-1	66	22.138	104	16
Jm3-1	67	22.218	33	9
Jm3-1	68	22.288	56	10
Jm3-1	69	22.561	398	67
Jm3-1	70	22.807	444	60
Jm3-2	34	18.49	22	5
Jm3-2	35	18.557	19	7
Jm3-2	36	18.728	59	9
Jm3-2	37	18.862	92	45
Jm3-2	38	18.988	105	41
Jm3-2	39	19.106	224	91
Jm3-2	40	19.198	79	36
Jm3-2	41	19.261	63	17
Jm3-2	42	19.401	116	21
Jm3-2	43	19.537	128	35
Jm3-2	44	19.712	266	110
Jm3-2	45	19.868	1408	689
Jm3-2	46	20.009	1657	670
Jm3-2	47	20.125	214	74
Jm3-2	48	20.204	49	19
Jm3-2	49	20.259	106	31
Jm3-2	50	20.387	220	42
Jm3-2	51	20.544	199	42
Jm3-2	52	20.673	75	19
Jm3-2	53	20.798	243	46
Jm3-2	54	21.004	1305	431
Jm3-2	55	21.188	1810	472
Jm3-2	56	21.349	357	88
Jm3-2	57	21.53	232	32
Jm3-2	58	21.698	215	28
Jm3-2	59	21.82	63	20
Jm3-2	60	21.912	209	29
Jm3-2	61	22.107	310	25
Jm3-2	62	22.287	52	17
Jm3-2	63	22.34	57	19
Jm3-2	64	22.387	42	16
Jm3-2	65	22.559	479	67
Jm3-2	66	22.807	481	60
Jm3-2	67	22.96	99	25
Jm3-3	27	18.725	13	8
Jm3-3	29	18.863	1009	753
Jm3-3	30	18.99	241	127
Jm3-3	31	19.104	474	268
Jm3-3	32	19.194	154	66
Jm3-3	33	19.261	107	36
Jm3-3	34	19.404	147	52
Jm3-3	35	19.539	202	59
Jm3-3	36	19.711	354	181
Jm3-3	37	19.875	5729	3036
Jm3-3	38	20.012	4273	1669
Jm3-3	39	20.127	463	170
Jm3-3	40	20.264	166	56
Jm3-3	41	20.389	326	90
Jm3-3	42	20.548	218	49
Jm3-3	43	20.701	97	14
Jm3-3	44	20.793	60	15
Jm3-3	45	20.872	26	11
Jm3-3	46	21.012	3024	1065
Jm3-3	47	21.201	3772	968
Jm3-3	48	21.35	622	166
Jm3-3	49	21.533	231	43
Jm3-3	50	21.707	209	29
Jm3-3	51	21.903	164	25
Jm3-3	52	22.025	47	15
Jm3-3	53	22.165	160	18
Jm3-3	54	22.308	47	10
Jm3-3	55	22.563	770	131
Jm3-3	56	22.805	754	105
Jm3-4	21	18.122	13	8
Jm3-4	22	18.488	47	25
Jm3-4	24	18.726	58	37
Jm3-4	25	18.864	2703	1997
Jm3-4	26	18.988	135	67
Jm3-4	27	19.106	330	178
Jm3-4	28	19.193	94	35
Jm3-4	29	19.262	214	111
Jm3-4	30	19.402	103	27
Jm3-4	31	19.541	296	131
Jm3-4	32	19.63	49	13
Jm3-4	33	19.717	3597	2159
Jm3-4	34	19.865	1749	817
Jm3-4	35	20.004	1572	536
Jm3-4	36	20.09	417	95
Jm3-4	37	20.218	167	37
Jm3-4	38	20.385	174	47
Jm3-4	39	20.548	137	33
Jm3-4	40	20.655	57	15
Jm3-4	41	20.799	436	138
Jm3-4	42	21.002	1141	361
Jm3-4	43	21.181	1515	367
Jm3-4	44	21.343	358	70
Jm3-4	45	21.53	162	26
Jm3-4	46	21.71	81	17
Jm3-4	47	21.808	89	16
Jm3-4	48	21.913	195	26
Jm3-4	49	22.081	222	25
Jm3-4	50	22.28	155	23
Jm3-4	51	22.554	506	62
Jm3-4	52	22.796	378	55
Um3-1	44	18.121	58	17
Um3-1	45	18.308	91	8
Um3-1	46	18.487	104	32
Um3-1	47	18.55	38	11
Um3-1	48	18.615	32	10
Um3-1	49	18.725	232	110
Um3-1	50	18.865	3548	2589
Um3-1	51	18.988	357	154
Um3-1	52	19.106	634	299
Um3-1	53	19.193	393	107
Um3-1	54	19.262	477	206
Um3-1	55	19.402	292	78
Um3-1	56	19.545	1773	925
Um3-1	57	19.608	278	68
Um3-1	58	19.719	8198	5009
Um3-1	59	19.871	5284	2515
Um3-1	60	20.006	5219	1635
Um3-1	61	20.092	1591	414
Um3-1	62	20.264	509	94
Um3-1	63	20.385	597	141
Um3-1	64	20.556	481	97
Um3-1	65	20.652	475	76
Um3-1	66	20.801	892	292
Um3-1	67	21.006	3060	891
Um3-1	68	21.188	4177	895
Um3-1	69	21.348	934	203
Um3-1	70	21.443	134	43
Um3-1	71	21.524	378	64
Um3-1	72	21.71	453	53
Um3-1	73	21.905	473	49
Um3-1	74	22.098	439	43
Um3-1	75	22.285	351	47
Um3-1	76	22.55	1201	141
Um3-1	77	22.785	1028	118
Um3-2	21	18.487	24	16
Um3-2	24	18.724	129	76
Um3-2	25	18.866	4148	3018
Um3-2	26	18.986	134	63
Um3-2	27	19.106	290	138
Um3-2	28	19.16	286	106
Um3-2	29	19.262	316	169
Um3-2	30	19.397	133	35
Um3-2	31	19.546	1512	726
Um3-2	32	19.719	7416	4279
Um3-2	33	19.867	2380	1136
Um3-2	34	20	2983	741
Um3-2	35	20.093	1282	441
Um3-2	36	20.214	108	41
Um3-2	37	20.264	132	42
Um3-2	38	20.385	234	55
Um3-2	39	20.557	235	48
Um3-2	40	20.65	217	37
Um3-2	41	20.8	476	160
Um3-2	42	21.005	1566	490
Um3-2	43	21.185	2310	499
Um3-2	44	21.345	462	86
Um3-2	45	21.542	217	31
Um3-2	46	21.725	116	22
Um3-2	47	21.765	79	18
Um3-2	48	21.916	139	25
Um3-2	49	22.104	303	30
Um3-2	50	22.285	146	18
Um3-2	51	22.418	46	13
Um3-2	52	22.549	506	70
Um3-2	53	22.794	555	68
Um3-3	28	18.122	14	5
Um3-3	29	18.193	14	4
Um3-3	30	18.327	22	3
Um3-3	31	18.38	12	4
Um3-3	32	18.433	16	6
Um3-3	33	18.488	17	9
Um3-3	34	18.554	41	6
Um3-3	35	18.723	79	28
Um3-3	36	18.861	900	639
Um3-3	37	18.987	175	75
Um3-3	38	19.104	328	189
Um3-3	39	19.193	160	53
Um3-3	40	19.258	126	50
Um3-3	41	19.401	103	37
Um3-3	42	19.542	332	140
Um3-3	43	19.714	1603	956
Um3-3	44	19.87	2826	1556
Um3-3	45	20.006	2650	1014
Um3-3	46	20.122	456	123
Um3-3	47	20.26	110	30
Um3-3	48	20.386	146	43
Um3-3	49	20.553	96	24
Um3-3	50	20.653	72	16
Um3-3	51	20.796	164	66
Um3-3	52	21.005	1670	590
Um3-3	53	21.19	2489	678
Um3-3	54	21.342	338	92
Um3-3	55	21.537	102	21
Um3-3	56	21.704	61	13
Um3-3	57	21.787	25	8
Um3-3	58	21.923	90	13
Um3-3	59	22.119	90	13
Um3-3	60	22.207	20	7
Um3-3	61	22.285	42	10
Um3-3	62	22.34	21	6
Um3-3	63	22.44	22	6
Um3-3	64	22.554	382	75
Um3-3	65	22.792	398	64
Um3-4	56	18.25	28	5
Um3-4	57	18.277	11	5
Um3-4	58	18.363	22	6
Um3-4	59	18.443	35	8
Um3-4	60	18.487	26	12
Um3-4	61	18.552	27	11
Um3-4	62	18.614	40	10
Um3-4	63	18.722	79	32
Um3-4	64	18.86	434	255
Um3-4	65	18.987	188	78
Um3-4	66	19.104	376	184
Um3-4	67	19.192	188	61
Um3-4	68	19.259	83	38
Um3-4	69	19.316	47	17
Um3-4	70	19.4	169	43
Um3-4	71	19.539	300	114
Um3-4	72	19.623	73	18
Um3-4	73	19.71	658	336
Um3-4	74	19.867	2510	1247
Um3-4	75	20.004	2614	937
Um3-4	76	20.12	573	133
Um3-4	77	20.262	156	43
Um3-4	78	20.385	201	49
Um3-4	79	20.546	182	50
Um3-4	80	20.657	56	13
Um3-4	81	20.715	48	15
Um3-4	82	20.792	97	27
Um3-4	83	21.002	1518	496
Um3-4	84	21.186	2220	530
Um3-4	85	21.346	349	100
Um3-4	86	21.534	86	20
Um3-4	87	21.71	53	14
Um3-4	88	21.77	25	8
Um3-4	89	21.918	80	14
Um3-4	90	22.037	20	7
Um3-4	91	22.113	46	9
Um3-4	92	22.251	12	3
Um3-4	93	22.363	11	4
Um3-4	95	22.561	315	60
Um3-4	96	22.811	360	51
