## Supplementary material for "Temporary parasitic ants modify nestmate discrimination patterns of host workers": Detailed statistical analysis results by Wilcoxon rank sum test.

### Sheet: Sheet 1
Group1	Group2	W	p_value	CliffDelta	p_adjusted
T1	T10	95	2.21194e-06	-0.696	6.19343e-05
T1	T2	325	0.337055	0.04	1
T1	T3	312.5	1	-2.22045e-18	1
T1	T4	53	2.45199e-08	-0.8304	7.84636e-07
T1	T5	248.5	0.0409987	-0.2048	0.472734
T1	T6	53	1.01395e-08	-0.8304	3.65023e-07
T1	T7	248.5	0.0409587	-0.2048	0.472734
T1	T8	0.5	7.51097e-12	-0.9984	3.30483e-10
T1	T9	13	3.26235e-11	-0.9584	1.33757e-09
T10	T2	537.5	7.15945e-07	0.72	2.07624e-05
T10	T3	530	2.21194e-06	0.696	6.19343e-05
T10	T4	213.5	0.0334972	-0.3168	0.435464
T10	T5	461	0.0019805	0.4752	0.0376296
T10	T6	209	0.0246686	-0.3312	0.370029
T10	T7	465.5	0.00143311	0.4896	0.0286621
T10	T8	134	2.77307e-05	-0.5712	0.000610074
T10	T9	141.5	6.02666e-05	-0.5472	0.0012656
T2	T3	300	0.337055	-0.04	1
T2	T4	50	1.20518e-08	-0.84	3.97708e-07
T2	T5	237.5	0.010382	-0.24	0.186876
T2	T6	50	4.38464e-09	-0.84	1.66616e-07
T2	T7	237.5	0.0103936	-0.24	0.186876
T2	T8	0	4.43246e-12	-1	1.99461e-10
T2	T9	12.5	1.89135e-11	-0.96	7.94368e-10
T3	T4	53	2.45199e-08	-0.8304	7.84636e-07
T3	T5	248.5	0.0409987	-0.2048	0.472734
T3	T6	53	1.01395e-08	-0.8304	3.65023e-07
T3	T7	248.5	0.0409587	-0.2048	0.472734
T3	T8	0.5	7.51097e-12	-0.9984	3.30483e-10
T3	T9	13	3.26235e-11	-0.9584	1.33757e-09
T4	T5	515	1.90053e-05	0.648	0.000437122
T4	T6	303	0.820388	-0.0304	1
T4	T7	524	8.9083e-06	0.6768	0.000222707
T4	T8	236	0.0207127	-0.2448	0.331404
T4	T9	239	0.0263542	-0.2352	0.370029
T5	T6	109	1.13962e-05	-0.6512	0.00027351
T5	T7	314	0.979277	0.0048	1
T5	T8	52.5	9.52936e-09	-0.832	3.52587e-07
T5	T9	63.5	3.23313e-08	-0.7968	9.69939e-07
T6	T7	525.5	5.06445e-06	0.6816	0.000131676
T6	T8	248	0.0393945	-0.2064	0.472734
T6	T9	251	0.0494853	-0.1968	0.472734
T7	T8	40.5	2.91445e-09	-0.8704	1.13664e-07
T7	T9	51.5	1.01588e-08	-0.8352	3.65023e-07
T8	T9	313	1	0.0016	1
