## Supplementary material for "Temporary parasitic ants modify nestmate discrimination patterns of host workers": All fat contents data for comparison of physiological status of host ants.

### Sheet: Sheet1
colony_ID	type	head_width	wet_weight	dry_weight	remove_fat_weight	fat_weight	fat_per	fat_content
1	Unparasitized	791.747	1.07	0.3	0.24	0.06	5.60748	20
1	Unparasitized	824.61	1.36	0.48	0.27	0.21	15.4412	43.75
1	Unparasitized	738.241	1.03	0.31	0.16	0.15	14.5631	48.3871
1	Unparasitized	741.019	0.85	0.34	0.17	0.17	20	50
1	Unparasitized	723.268	1.03	0.33	0.21	0.12	11.6505	36.3636
1	Unparasitized	683.867	0.78	0.32	0.13	0.19	24.359	59.375
1	Unparasitized	714.822	0.78	0.22	0.19	0.03	3.84615	13.6364
1	Unparasitized	729.525	0.98	0.31	0.21	0.1	10.2041	32.2581
1	Unparasitized	792.283	1.15	0.3	0.24	0.06	5.21739	20
1	Unparasitized	688.203	0.82	0.44	0.17	0.27	32.9268	61.3636
1	Parasitized	681.659	0.93	0.34	0.24	0.1	10.7527	29.4118
1	Parasitized	690.623	1.25	0.46	0.26	0.2	16	43.4783
1	Parasitized	755.995	1.58	0.47	0.3	0.17	10.7595	36.1702
1	Parasitized	741.511	1.32	0.42	0.29	0.13	9.84848	30.9524
1	Parasitized	733.246	1.38	0.43	0.27	0.16	11.5942	37.2093
1	Parasitized	696.046	1.36	0.43	0.19	0.24	17.6471	55.814
1	Parasitized	682.691	1.31	0.5	0.34	0.16	12.2137	32
1	Parasitized	841.587	1.61	0.45	0.32	0.13	8.07453	28.8889
1	Parasitized	713.263	1.11	0.38	0.21	0.17	15.3153	44.7368
1	Parasitized	778.484	1.18	0.36	0.28	0.08	6.77966	22.2222
2	Unparasitized	695.123	0.89	0.38	0.18	0.2	22.4719	52.6316
2	Unparasitized	748.787	1.64	0.66	0.4	0.26	15.8537	39.3939
2	Unparasitized	712.577	1.36	0.53	0.39	0.14	10.2941	26.4151
2	Unparasitized	737.912	1.18	0.43	0.3	0.13	11.0169	30.2326
2	Unparasitized	713.023	0.97	0.38	0.26	0.12	12.3711	31.5789
2	Unparasitized	754.34	1.42	0.61	0.39	0.22	15.493	36.0656
2	Unparasitized	779.52	1.7	0.67	0.35	0.32	18.8235	47.7612
2	Unparasitized	727.063	1.34	0.55	0.37	0.18	13.4328	32.7273
2	Unparasitized	705.661	1.24	0.43	0.33	0.1	8.06452	23.2558
2	Unparasitized	695.918	0.89	0.25	0.23	0.02	2.24719	8
2	Parasitized	733.877	1.4	0.56	0.25	0.31	22.1429	55.3571
2	Parasitized	701.113	1.17	0.39	0.22	0.17	14.5299	43.5897
2	Parasitized	711.453	1.17	0.38	0.36	0.02	1.7094	5.26316
2	Parasitized	700.641	1.38	0.68	0.34	0.34	24.6377	50
2	Parasitized	670.837	1.19	0.3	0.28	0.02	1.68067	6.66667
2	Parasitized	729.47	1.42	0.51	0.36	0.15	10.5634	29.4118
2	Parasitized	727.382	1.32	0.5	0.28	0.22	16.6667	44
2	Parasitized	714.427	1.22	0.45	0.29	0.16	13.1148	35.5556
2	Parasitized	775.141	1.59	0.5	0.36	0.14	8.80503	28
2	Parasitized	729.944	1.47	0.59	0.39	0.2	13.6054	33.8983
3	Unparasitized	703.394	1.49	0.45	0.31	0.14	9.39597	31.1111
3	Unparasitized	722.853	1.51	0.59	0.32	0.27	17.8808	45.7627
3	Unparasitized	694.148	1.17	0.32	0.22	0.1	8.54701	31.25
3	Unparasitized	655.109	1.25	0.3	0.23	0.07	5.6	23.3333
3	Unparasitized	736.912	1.39	0.39	0.27	0.12	8.63309	30.7692
3	Unparasitized	689.666	1.23	0.48	0.21	0.27	21.9512	56.25
3	Unparasitized	762.601	1.58	0.55	0.29	0.26	16.4557	47.2727
3	Unparasitized	706.05	1.31	0.44	0.29	0.15	11.4504	34.0909
3	Unparasitized	793.807	2.02	0.56	0.4	0.16	7.92079	28.5714
3	Unparasitized	690.819	1.52	0.45	0.23	0.22	14.4737	48.8889
3	Parasitized	601.004	0.84	0.28	0.15	0.13	15.4762	46.4286
3	Parasitized	766.172	1.58	0.47	0.29	0.18	11.3924	38.2979
3	Parasitized	803.825	1.87	0.72	0.38	0.34	18.1818	47.2222
3	Parasitized	684.395	1.12	0.38	0.21	0.17	15.1786	44.7368
3	Parasitized	714.824	1.31	0.37	0.3	0.07	5.34351	18.9189
3	Parasitized	768.445	1.35	0.36	0.28	0.08	5.92593	22.2222
3	Parasitized	722.323	1.25	0.44	0.21	0.23	18.4	52.2727
3	Parasitized	756.965	1.66	0.49	0.34	0.15	9.03614	30.6122
3	Parasitized	692.138	1.37	0.4	0.34	0.06	4.37956	15
3	Parasitized	733.375	1.76	0.72	0.44	0.28	15.9091	38.8889
3	Parasitized	752.567	1.74	0.59	0.37	0.22	12.6437	37.2881
3	Parasitized	696.906	1.58	0.56	0.33	0.23	14.557	41.0714
3	Parasitized	747.34	1.38	0.44	0.29	0.15	10.8696	34.0909
3	Parasitized	854.529	1.91	0.66	0.29	0.37	19.3717	56.0606
3	Parasitized	673.126	1.31	0.34	0.29	0.05	3.81679	14.7059
3	Parasitized	660.89	1.01	0.16	0.13	0.03	2.9703	18.75
3	Parasitized	737.96	1.36	0.41	0.25	0.16	11.7647	39.0244
3	Parasitized	738.069	1.26	0.32	0.27	0.05	3.96825	15.625
3	Parasitized	756.631	1.44	0.43	0.31	0.12	8.33333	27.907
3	Parasitized	710.002	0.95	0.26	0.17	0.09	9.47368	34.6154
4	Unparasitized	752.053	1.8	0.73	0.38	0.35	19.4444	47.9452
4	Unparasitized	767.145	1.87	0.54	0.48	0.06	3.20856	11.1111
4	Unparasitized	809.365	2.24	0.86	0.66	0.2	8.92857	23.2558
4	Unparasitized	712.814	1.56	0.49	0.37	0.12	7.69231	24.4898
4	Unparasitized	765.282	1.72	0.7	0.46	0.24	13.9535	34.2857
4	Unparasitized	771.635	1.7	0.68	0.45	0.23	13.5294	33.8235
4	Unparasitized	700.041	1.66	0.62	0.41	0.21	12.6506	33.871
4	Unparasitized	754.154	1.44	0.51	0.42	0.09	6.25	17.6471
4	Unparasitized	753.082	1.77	0.57	0.43	0.14	7.9096	24.5614
4	Unparasitized	705.898	1.4	0.54	0.36	0.18	12.8571	33.3333
4	Parasitized	691.584	1.6	0.56	0.42	0.14	8.75	25
4	Parasitized	664.332	1.22	0.43	0.25	0.18	14.7541	41.8605
4	Parasitized	727.343	1.69	0.55	0.4	0.15	8.87574	27.2727
4	Parasitized	710.013	1.52	0.52	0.42	0.1	6.57895	19.2308
4	Parasitized	682.77	1.28	0.37	0.24	0.13	10.1562	35.1351
4	Parasitized	765.261	1.9	0.62	0.56	0.06	3.15789	9.67742
4	Parasitized	731.083	1.58	0.54	0.41	0.13	8.22785	24.0741
4	Parasitized	760.043	1.73	0.61	0.41	0.2	11.5607	32.7869
4	Parasitized	732.5	1.58	0.62	0.34	0.28	17.7215	45.1613
4	Parasitized	638.861	1.16	0.37	0.3	0.07	6.03448	18.9189
