## Supplementary material for "Temporary parasitic ants modify nestmate discrimination patterns of host workers": All ovarian activation data for comparison of physiological status of host ants.

### Sheet: Sheet1
colony_ID	type	head_width	wet_weight	ovarian_score
1	Unparasitized	689.906	0.8	3
1	Unparasitized	714.185	0.97	3
1	Unparasitized	707.429	0.85	NA
1	Unparasitized	638.712	0.86	3
1	Unparasitized	640.132	0.81	2
1	Unparasitized	693.604	1.05	1
1	Unparasitized	730.022	0.95	2
1	Unparasitized	737.668	0.86	NA
1	Unparasitized	690.584	0.85	4
1	Unparasitized	697.382	0.68	2
1	Unparasitized	800.492	1.36	3
1	Unparasitized	720.365	0.98	4
1	Unparasitized	717.308	1.11	1
1	Parasitized	748.486	1.43	3
1	Parasitized	772.605	1.68	3
1	Parasitized	712.109	1.31	3
1	Parasitized	766.002	1.43	3
1	Parasitized	682.407	1.36	3
1	Parasitized	767.721	1.36	3
1	Parasitized	679.381	1.05	NA
1	Parasitized	777.446	1.49	2
1	Parasitized	799.067	1.46	3
1	Parasitized	755.305	1.21	1
1	Parasitized	724.189	1.29	3
1	Parasitized	668.325	0.98	NA
1	Parasitized	686.52	1.28	3
2	Unparasitized	738.584	1.18	2
2	Unparasitized	712.34	1.06	3
2	Unparasitized	749.737	1.62	4
2	Unparasitized	735.473	1.2	3
2	Unparasitized	718.243	1.03	2
2	Unparasitized	750.574	0.88	2
2	Unparasitized	716.502	1.55	2
2	Unparasitized	705.985	1.3	4
2	Unparasitized	767.571	1.39	2
2	Unparasitized	739.507	1.11	1
2	Unparasitized	753.907	1.39	3
2	Unparasitized	736.541	1.45	2
2	Unparasitized	722.598	1.23	2
2	Parasitized	699.331	1.21	3
2	Parasitized	718.572	1.22	3
2	Parasitized	742.454	1.4	3
2	Parasitized	708.872	1.27	NA
2	Parasitized	713.034	1.46	2
2	Parasitized	685.72	1.31	3
2	Parasitized	740.271	1.3	3
2	Parasitized	734.098	1.39	3
2	Parasitized	760.317	1.33	3
2	Parasitized	726.29	1.42	3
2	Parasitized	733.69	1.34	3
2	Parasitized	773.249	1.69	3
2	Parasitized	670.259	1.04	3
3	Unparasitized	689.069	1.39	2
3	Unparasitized	729.11	1.65	3
3	Unparasitized	737.576	1.48	NA
3	Unparasitized	728.296	1.59	3
3	Unparasitized	715.218	1.63	1
3	Unparasitized	724.542	1.57	4
3	Unparasitized	691.335	1.21	3
3	Unparasitized	738.055	1.69	2
3	Unparasitized	720.77	1.34	1
3	Unparasitized	815.597	1.67	1
3	Unparasitized	754.758	1.51	1
3	Unparasitized	703.979	1.43	4
3	Unparasitized	685.622	1.22	4
3	Parasitized	629.204	0.96	3
3	Parasitized	669.941	1.26	1
3	Parasitized	734.708	1.38	3
3	Parasitized	785.632	1.55	3
3	Parasitized	705.427	1.26	3
3	Parasitized	825.868	1.52	2
3	Parasitized	737.614	1.24	3
3	Parasitized	712.216	1.39	1
3	Parasitized	687.554	1.26	3
3	Parasitized	779.184	1.6	2
3	Parasitized	748.326	1.35	2
3	Parasitized	744.48	1.5	2
3	Parasitized	755.427	1.68	3
3	Parasitized	762.818	1.35	3
3	Parasitized	787.432	1.51	2
3	Parasitized	750.632	1.54	3
3	Parasitized	734.359	1.34	1
3	Parasitized	742.967	1.6	3
3	Parasitized	722.078	1.39	4
3	Parasitized	789.037	1.5	3
3	Parasitized	727.426	1.13	3
3	Parasitized	838.636	1.62	3
3	Parasitized	745.121	1.46	3
3	Parasitized	789.582	1.44	2
3	Parasitized	696.848	0.93	1
3	Parasitized	686.133	1.18	2
4	Unparasitized	742.83	1.72	3
4	Unparasitized	708.895	1.42	2
4	Unparasitized	764.197	1.77	3
4	Unparasitized	723.35	1.53	3
4	Unparasitized	771.575	1.63	NA
4	Unparasitized	729.566	1.55	3
4	Unparasitized	711.365	1.31	3
4	Unparasitized	711.094	1.5	3
4	Unparasitized	724.063	1.38	3
4	Unparasitized	717.304	1.5	3
4	Unparasitized	748.646	1.57	2
4	Unparasitized	765.846	1.56	3
4	Unparasitized	704.459	1.43	3
4	Parasitized	733.566	1.63	3
4	Parasitized	744.266	1.66	1
4	Parasitized	746.354	1.59	2
4	Parasitized	736.299	1.48	3
4	Parasitized	673.9	1.24	3
4	Parasitized	732.255	1.59	2
4	Parasitized	754.993	1.28	2
4	Parasitized	680.02	1.4	1
4	Parasitized	701.382	1.36	1
4	Parasitized	709.958	1.4	3
4	Parasitized	639.646	1.28	3
4	Parasitized	685.229	1.27	3
4	Parasitized	678.645	1.33	3
